# 3D Bioprinting of Human Neural Tissues with Functional Connectivity

**DOI:** 10.1101/2024.01.18.576289

**Authors:** Yuanwei Yan, Xueyan Li, Yu Gao, Sakthikumar Mathivanan, Linghai Kong, Yunlong Tao, Yi Dong, Xiang Li, Anita Bhattacharyya, Xinyu Zhao, Su-Chun Zhang

## Abstract

Probing how the human neural networks operate is hindered by the lack of reliable human neural tissues amenable for dynamic functional assessment of neural circuits. We developed a 3D bioprinting platform to assemble tissues with defined human neural cell types in a desired dimension using a commercial bioprinter. The printed neuronal progenitors differentiate to neurons and form functional neural circuits in and between tissue layers with specificity within weeks, evidenced by the cortical-to-striatal projection, spontaneous synaptic currents and synaptic response to neuronal excitation. Printed astrocyte progenitors develop into mature astrocytes with elaborated processes and form functional neuron-astrocyte networks, indicated by calcium flux and glutamate uptake in response to neuronal excitation under physiological and pathological conditions. These designed human neural tissues will likely be useful for understanding the wiring of human neural networks, modeling pathological processes, and serving as platforms for drug testing.
