## Supplemental Table 1 for "3D Bioprinting of Human Neural Tissues with Functional Connectivity"

### Sheet: Sheet1
Printing method	Cell types	Cellular/Morphological maturation	Functional maturation	Functional connections	Reference
Extrusion, cellular printing	Cortical human neural stem cells from human fetal brain	Stained for GABA, GAD and GFAP; Formation of synaptic contacts	Spontaneous and bicuculline-induced calcium response	None	(Gu et al., 2016)
Extrusion, cellular printing	hPSC-derived NPCs and OPCs	Stained for βIII-tubulin and NeuN; printed NPCs extended axons	Spontaneous calcium response	None	(Joung et al., 2018)
Microfluidic extrusion, cellular printing	hPSC-derived NPCs	Stained for βIII-tubulin, ChAT and GFAP	None	None	(de la Vega et al., 2018)
Droplet, cellular printing;3D printed brain organoid-like	hPSC-derived NPCs and human primary astrocytes	Stained for TBR1, CTIP2, MAP2, NeuN and GFAP; Astrocytes enhanced axon bundling	Spontaneous and evoked calcium response	None	(Zhou et al., 2020)
Extrusion, cellular printing	hPSC-derived cortical neurons and glial cells	Stained for MAP2, NeuN, TBR1 and GFAP; neurites outgrowth within construct	Single evoked action potentials (eAP) and spontaneous calcium response	None	(Salaris et al., 2019)
Extrusion, non-cellular printing;3D silk fibroin printed mold for in vitro neural cell culture	Primary human myoblasts and stem cell-derived motorneurons	Stained for ChAT and α-BTX	Spontaneous calcium response and induced response by glutamate	None	(Dixon et al., 2018)
Stereolithography, non-cellular printing;3D printed mold for in vitro neural cell culture	Mouse and human embryonic stem cell- derived neurons	Stained for NeuN and GFAP; neurite extended in the neural tissue mimics (NTMs)	Spontaneous firing for both mouse and human cells on MEA	Increased synchronous burst rate for mouse cells after light stimulation on MEA; human cells were not tested	(Pagan-Diaz et al., 2019)
Laser writing by two-photon polymerization (2PP), non-cellular printing; 3D printed scaffold for in vitro neural cell culture	hPSC-derived NPCs	Stained for βIII-tubulin; Guidance of neuronal processes by 2PP generated scaffolds	Spontaneous calcium response and induced response by glutamate	None	(Crowe et al., 2020)
Microfluidic extrusion, cellular printing	hPSC-derived NPCs	Stained for βIII-tubulin, HB9,ChAT, GFAP and O4	Membrane potential reponses using voltage sensitive dyes and neurotransmitter drugs	None	(De la Vega et al., 2021)
Laser writing by 2PP, non-cellular printing; 3D printed scaffold for in vitro neural cell culture	hPSC-derived NPCs	Stained for MAP2, NeuN, TBR1, CTIP2, SATB2, CUX2, BRN2 and GFAP; formation of synapses	Spontaneous calcium response and synchronous event	Functional connectivity was analyzed based on calcium imaging	(Koroleva et al., 2021)
3D printed microfluidic chips for neurovascular organoids culture, non-cellular priting	hPSC-derived cortical and vascular cells	Stained for βIII-tubulin, NeuN, PDGFRβ and CD31	Formation of vascular network with active perfusion	None	(Salmon et al., 2022)
Non-cellular printing; 3D printed hydrogel scaffold for in vitro neural cell culture	hPSC-derived NPCs	Stained for βIII-tubulin, GFAP and Neurofilement; neurites outgrowth within construct	None	None	(Hsu et al., 2022)
Extrusion, cellular printing	ReNcell VM human neural stem cells from human fetal brain	Stained for βIII-tubulin, MAP2, Synaptophysin and GFAP	None	None	(Zhang et al., 2022)
Extrusion, cellular printing	hPSC-derived motor neuorns and primary mouse C2C12 myoblasts	Stained for βIII-tubulin, ChAT, ISL1, MCH and α-BTX; formation of neuromuscular junciton	Spontaneous muscle contractility one month after integration	Chemical and electrical stimulations increased muscle twitching forces	(Kong et al., 2021)
Extrusion, cellular printing	hPSC-derived NPCs, endothelial cells, and neurons	Stained for βIII-tubulin, NeuN, SOX2, VEcad and UEA1	None	None	(Skylar-Scott et al., 2022)
Digital light processing based bioprinting;cellular printing	hPSC-derived NGN2-accelerared progenitor cells	Stained for βIII-tubulin, Nestin, GFAP and Synaptophysin	Spontaneous firing for printed cells and firing rate was reduced by NBQX and D-APV on MEA	None	(Wang et al., 2022)
Embedded extrusion printing, cellular printing	Human fetal neural stem cells	Stained for βIII-tubulin, TH and GFAP	Spontaneous calcium response and evoked action potentials	None	(Kajtez et al., 2022)
Extrusion, cellular printing	hPSC-derived motor neuron precursors and astrocytes	Stained for βIII-tubulin and GFAP	None	None	(Han et al., 2022)
Notes: cellular printing is concomitant printing of biomaterials and cells; non-cellular printing is printing of biomaterial scaffolds that are seeded with cells following printing.
hPSC: human pluripotent stem cells; NPCs: neural progenitor cells; OPCs: Oligodendrocyte progenitor cells.
